# Y chromosome sequencing data suggests dual paths of haplogroup N1a1 into Finland

**DOI:** 10.1101/2024.02.23.581727

**Authors:** Annina Preussner, Jaakko Leinonen, Juha Riikonen, Matti Pirinen, Taru Tukiainen

**Affiliations:** Institute for Molecular Medicine Finland (FIMM), Helsinki, Finland; Department of Public Health, Faculty of Medicine, University of Helsinki, Helsinki, Finland; Department of Mathematics and Statistics, University of Helsinki, Helsinki, Finland

**Keywords:** Y chromosome, Y-chromosomal haplogroups, chrY, Finnish population, N1a1

## Abstract

The paternally inherited Y chromosome is highly informative of genetic ancestry, therefore making it useful in studies of population history. In Finland, two Y- chromosomal haplogroups reveal the major substructure of the population: N1a1 (TAT) enriched in the northeast and I1a (M253) in the southwest, suggested to reflect eastern and western ancestry contributions to the population. Yet, beyond these major Y-chromosomal lineages, the distribution of finer-scale Y- chromosomal variation has not been assessed in Finland. Here we provide the most comprehensive Y-chromosomal study among the Finns up to date, exploiting full sequences for 1,802 geographically mapped Finnish Y chromosomes from the FINRISK project. We assessed the distribution of common Y-chromosomal haplogroups (frequency ≥ 1%) throughout 19 Finnish regions, and further compared the autosomal genetic backgrounds of the Y-chromosomal haplogroups. With such high-resolution data, we identified novel sublineages and geographical enrichment patterns among the major Finnish haplogroups N1a1 (64%), I1a (25%), R1a (4.3%), and R1b (4.8%). Most notably, we discovered that haplogroup N1a1 splits into three major lineages within the country. While two of the sublineages followed a northeastern enrichment pattern observed for N1a1 in general, the sublineage N1a1a1a1a1a (CTS2929) (22% of all samples) displayed an enrichment in the southwest. Further, the carriers of this haplogroup showed a high proportion of southwestern autosomal ancestry unlike the other N1a1 sublineages. Collectively, these results point to distinct demographics within haplogroup N1a1, possibly induced by two distinct arrival routes into Finland. Overall, our study suggests a more complex genetic population history for Finns than previously proposed.
