## Supplementary Tables S1-S6 for "Y chromosome sequencing data suggests dual paths of haplogroup N1a1 into Finland"

### Sheet: TableS1
Table S1: Sample sizes by FINRISK cohort and data type
data type	chromosome	genotyping array	cohort sample size
			FR92	FR97	FR02	FR07
WGS	chrY	NA	231	422	864	314
genotyped	autosomes	Illumina GSAMD-24v1	0	0	115	0
		Illumina Human610-Quadv1_B	0	19	87	125
		Illumina HumanCoreExome-12v1-0_A	0	119	134	0
		Illumina HumanCoreExome-12v1-1_A	0	0	331	0
		Illumina HumanCoreExome-24 v1.0	35	41	11	15
		Illumina HumanCoreExome-c12v1-1	130	0	0	150
		Illumina HumanOmniExpress-12v1_A	47	189	84	9
		Illumina HumanOmniExpress-12v1_H	0	24	33	12

### Sheet: TableS2
Table S2: MSY sequence classes. Regions passing quality control are marked in green.
region	region detail	start hg38	end hg38	size
Ampliconic	AMPL1	6234810	6532527	297718
Ampliconic	AMPL2	7586095	10130374	2544280
Ampliconic	AMPL3	13984446	14058287	73842
Ampliconic	AMPL4	15874850	15904951	30102
Ampliconic	AMPL5	16159548	16425803	266256
Ampliconic	AMPL6	17455803	18870186	1414384
Ampliconic	AMPL7	21335747	26644162	5308416
X-degenerate	XDR1	2781480	3049682	268203
X-degenerate	XDR2	6748298	7586094	837797
X-degenerate	XDR3	11749310	13984445	2235136
X-degenerate	XDR4	14058288	15874849	1816562
X-degenerate	XDR5	15904952	16159547	254596
X-degenerate	XDR6	16425804	17455802	1029999
X-degenerate	XDR7	18870187	20054847	1184661
X-degenerate	XDR8	20351038	21335746	984709
X-transposed	XTR1	3049683	6234809	3185127
X-transposed	XTR2	6532528	6748297	215770
Heterochromatic	HET1_centro1	10197196	10203018	5823
Heterochromatic	HET1_centroDYZ3	10203019	10626584	423566
Heterochromatic	HET1_centro2	10626585	11749309	1122725
Heterochromatic	HET2_DYZ19	20054848	20351037	296190
Heterochromatic	HET3_Yq	27078488	56887901	29809414
Others	other1	10130375	10197195	66821
Others	other2_DYZ18	26644163	27078487	434325
Pseudo-autosomal	PAR1	10000	2781479	2771480
Pseudo-autosomal	PAR2	56887902	57217415	329514

### Sheet: TableS3
Table S3: Common Y-chromosomal haplogroups in Finland.
haplogroup	markers	major haplogroup	frequency				N		in phylogeny
			unscaled	scaled	95% CI lower	95% CI upper	as terminal haplogroup	sublineages
I	PF3677		0.210351	0.254	0.233901	0.274099	0	85	0
I1	Z2736		0.202341	0.247	0.227088	0.266912	0	82	0
I1a	M253	I1a	0.201447	0.246	0.226115	0.265885	4	81	1
I1a1	CTS6364	I1a	0.172895	0.208	0.18926	0.22674	0	53	0
I1a1b	CTS10028	I1a	0.163322	0.193	0.174778	0.211222	3	47	1
I1a1b1a4	CTS6868	I1a	0.145636	0.171	0.153616	0.188384	0	35	0
I1a1b1a4a	Z74	I1a	0.144525	0.171	0.153616	0.188384	0	34	0
I1a1b1a4a1	CTS2208	I1a	0.141425	0.17	0.152656	0.187344	1	32	1
I1a1b1a4a1a	A7640	I1a	0.139276	0.169	0.151697	0.186303	1	30	1
I1a1b1a4a1a1	L258	I1a	0.140556	0.168	0.150738	0.185262	66	28	1
I1a1b1a4a1a1b	CTS2242	I1a	0.0589216	0.06	0.0490348	0.0709652	10	14	1
I1a1b1a4a1a1b1	Z133.1	I1a	0.0539188	0.046	0.0363277	0.0556723	0	13	0
I1a1b1a4a1a1b1a	Z2043	I1a	0.0544747	0.046	0.0363277	0.0556723	2	13	1
I1a1b1a4a1a1b1a4	Y10990	I1a	0.0378198	0.023	0.0160787	0.0299213	0	4	0
I1a1b1a4a1a1b1a4b	Y8954	I1a	0.0349612	0.02	0.0135359	0.0264641	3	3	1
I1a1b1a4a1a1b1a4b1	Y15895	I1a	0.0349806	0.006	0.00243428	0.00956572	19	0	1
I1a1b1a4a1a1b1a4b3	Y20304	I1a	0.0216546	0.011	0.00618415	0.0158159	39	0	1
I1a1b1a4a1a1g	Y15027	I1a	0.0188784	0.023	0.0160787	0.0299213	0	2	0
I1a1b1a4a1a1g2	Y16350	I1a	0.0111049	0.011	0.00618415	0.0158159	21	0	1
I1a2	S244	I1a	0.0200111	0.033	0.024752	0.041248	0	21	0
I1a2a	S246	I1a	0.0194336	0.031	0.0229976	0.0390024	0	19	0
I1a2a1	CTS8647	I1a	0.0172127	0.026	0.0186524	0.0333476	0	16	0
I1a2a1a	Z62	I1a	0.0166574	0.026	0.0186524	0.0333476	0	16	0
I1a2a1a1	S337	I1a	0.0161201	0.026	0.0186524	0.0333476	1	16	1
N	F1715		0.698607	0.644	0.621892	0.666108	0	95	0
N1	F1840		0.698155	0.644	0.621892	0.666108	0	95	0
N1a	CTS4308		0.697934	0.644	0.621892	0.666108	0	95	0
N1a1	TAT; Page70	N1a1	0.697324	0.643	0.620878	0.665122	0	94	0
N1a1a	M178	N1a1	0.697493	0.643	0.620878	0.665122	0	94	0
N1a1a1	CTS6128	N1a1	0.696817	0.643	0.620878	0.665122	0	94	0
N1a1a1a	L708	N1a1	0.696648	0.643	0.620878	0.665122	0	94	0
N1a1a1a1	CTS9239	N1a1	0.697765	0.643	0.620878	0.665122	0	94	0
N1a1a1a1a	F4155	N1a1	0.697156	0.643	0.620878	0.665122	0	94	0
N1a1a1a1a1	CTS10760	N1a1	0.162117	0.222	0.202811	0.241189	0	44	0
N1a1a1a1a1a	CTS2929; VL29	N1a1	0.161182	0.222	0.202811	0.241189	0	44	0
N1a1a1a1a1a1	Z4908	N1a1	0.0421988	0.085	0.0721235	0.0978765	0	16	0
N1a1a1a1a1a1a	CTS8428	N1a1	0.0427303	0.085	0.0721235	0.0978765	15	16	1
N1a1a1a1a1a2	CTS9976	N1a1	0.1202	0.137	0.121124	0.152876	0	27	0
N1a1a1a1a1a2a	Y5002	N1a1	0.0951586	0.119	0.10405	0.13395	1	24	1
N1a1a1a1a1a2a1	FGC14168	N1a1	0.0862549	0.109	0.094611	0.123389	0	21	0
N1a1a1a1a1a2a1a	CTS2601	N1a1	0.0711111	0.082	0.069332	0.094668	6	15	1
N1a1a1a1a1a2a1a1	PH3744	N1a1	0.0228031	0.01	0.00540594	0.0145941	0	4	0
N1a1a1a1a1a2a1a1a2	PH547	N1a1	0.0122222	0.009	0.0046395	0.0133605	10	3	1
N1a1a1a1a1a2a1a2	FGC14180	N1a1	0.0422692	0.056	0.0453841	0.0666159	14	8	1
N1a1a1a1a1a2a1a2i	Y16503	N1a1	0.0172031	0.014	0.00857523	0.0194248	2	1	1
N1a1a1a1a1a2a1a2i1	Y21735	N1a1	0.0161022	0.013	0.00776991	0.0182301	29	0	1
N1a1a1a1a1a2a1b	Y7300	N1a1	0.0166574	0.024	0.0169334	0.0310666	1	5	1
N1a1a1a1a1a2a1b2	Y15814	N1a1	0.0122154	0.02	0.0135359	0.0264641	5	2	1
N1a1a1a1a1a2b	Y5445	N1a1	0.0205441	0.017	0.0110313	0.0229687	3	2	1
N1a1a1a1a2	CTS10082; Z1936	N1a1	0.53233	0.422	0.399197	0.444803	0	49	0
N1a1a1a1a2a	CTS9925	N1a1	0.530726	0.422	0.399197	0.444803	0	49	0
N1a1a1a1a2a1	CTS2733	N1a1	0.528492	0.422	0.399197	0.444803	0	49	0
N1a1a1a1a2a1a	CTS10035	N1a1	0.529281	0.419	0.396219	0.441781	15	48	1
N1a1a1a1a2a1a1a1	Z1926	N1a1	0.521569	0.415	0.39225	0.43775	51	47	1
N1a1a1a1a2a1a1a1a	CTS1950	N1a1	0.245	0.211	0.192161	0.229839	0	43	0
N1a1a1a1a2a1a1a1a1	Z1941	N1a1	0.139353	0.14	0.123979	0.156021	0	9	0
N1a1a1a1a2a1a1a1a1a	CTS3595	N1a1	0.10901	0.122	0.106889	0.137111	34	8	1
N1a1a1a1a2a1a1a1a1a1a1	CTS4303	N1a1	0.0645161	0.057	0.0462954	0.0677046	28	4	1
N1a1a1a1a2a1a1a1a1a1a1a	Z19830	N1a1	0.0233333	0.027	0.0195163	0.0344837	36	1	1
N1a1a1a1a2a1a1a1a1a1a1d	CTS9460	N1a1	0.0161111	0.009	0.0046395	0.0133605	30	0	1
N1a1a1a1a2a1a1a1a1a1a2	CTS8319	N1a1	0.0116537	0.016	0.0102066	0.0217934	21	0	1
N1a1a1a1a2a1a1a1a1b	Z35290	N1a1	0.0305386	0.018	0.0118614	0.0241386	55	0	1
N1a1a1a1a2a1a1a1a2	Z19833	N1a1	0.101836	0.071	0.0591419	0.0828581	0	3	0
N1a1a1a1a2a1a1a1a2b	Y7518.2	N1a1	0.101836	0.016	0.0102066	0.0217934	23	0	1
N1a1a1a1a2a1a1a1a2d	Y11631	N1a1	0.0188784	0.012	0.00697255	0.0170275	34	0	1
N1a1a1a1a2a1a1a1b	Z4878	N1a1	0.221664	0.166	0.14882	0.18318	44	29	1
N1a1a1a1a2a1a1a1b1	CTS3223	N1a1	0.187082	0.145	0.128743	0.161257	7	28	1
N1a1a1a1a2a1a1a1b1a	Z5892^	N1a1	0.0677401	0.044	0.0345303	0.0534697	39	3	1
N1a1a1a1a2a1a1a1b1a1	Y4374	N1a1	0.0377358	0.021	0.0143797	0.0276203	64	1	1
N1a1a1a1a2a1a1a1b1b	Z5894	N1a1	0.117157	0.087	0.0739871	0.100013	11	17	1
N1a1a1a1a2a1a1a1b1b1	Z5893^	N1a1	0.0907067	0.064	0.0526993	0.0753007	9	14	1
N1a1a1a1a2a1a1a1b1b1a	YP1142^	N1a1	0.0227778	0.019	0.0126964	0.0253036	27	2	1
N1a1a1a1a2a1a1a1b1b1a1a	Z34986	N1a1	0.0122087	0.007	0.00315052	0.0108495	19	1	1
N1a1a1a1a2a1a1a1b1b1b	CTS4642	N1a1	0.0188679	0.012	0.00697255	0.0170275	20	2	1
N1a1a1a1a2a1a1a1b1b1f	Y17798	N1a1	0.0238756	0.008	0.0038868	0.0121132	1	4	1
N1a1a1a1a2a1a1a1b1b1f2	Y17799	N1a1	0.0205441	0.007	0.00315052	0.0108495	10	2	1
N1a1a1a1a2a1a1a1b1b1f2b	Y24498	N1a1	0.0110988	0.004	0.00108567	0.00691433	22	0	1
N1a1a1a1a2a1a1a1b1b2	Y15616	N1a1	0.0105497	0.01	0.00540594	0.0145941	28	1	1
N1a1a1a1a2a1a1a1b1e	Y19097	N1a1	0.0210994	0.009	0.0046395	0.0133605	3	3	1
N1a1a1a1a2a1a1a1b1e1	Y22354	N1a1	0.0166667	0.005	0.00174332	0.00825668	32	0	1
N1a1a1a1a2a1a1a2	Y22110	N1a1	0.0105438	0.025	0.0177914	0.0322086	5	2	1
R	M651		0.0817121	0.092	0.0786551	0.105345	0	75	0
R1	F245		0.0817121	0.092	0.0786551	0.105345	0	75	0
R1a	L62	R1a	0.0439377	0.043	0.0336337	0.0523663	0	36	0
R1a1	L122	R1a	0.0444939	0.043	0.0336337	0.0523663	0	36	0
R1a1a	M198	R1a	0.0460599	0.043	0.0336337	0.0523663	0	36	0
R1a1a1	Page7	R1a	0.0460599	0.043	0.0336337	0.0523663	0	36	0
R1a1a1b	PF6158	R1a	0.0434057	0.043	0.0336337	0.0523663	0	36	0
R1a1a1b1	PF6217	R1a	0.0444198	0.041	0.0318445	0.0501555	0	34	0
R1a1a1b1a	S198	R1a	0.0444444	0.041	0.0318445	0.0501555	0	34	0
R1a1a1b1a1	PF7525	R1a	0.0144284	0.015	0.00938768	0.0206123	0	3	0
R1a1a1b1a1a	PF6202	R1a	0.0138812	0.015	0.00938768	0.0206123	0	3	0
R1a1a1b1a1a1	AM1871	R1a	0.0144284	0.015	0.00938768	0.0206123	0	3	0
R1a1a1b1a1a1c	AMM258	R1a	0.0127707	0.012	0.00697255	0.0170275	0	2	0
R1a1a1b1a1a1c1	L1029	R1a	0.0133185	0.012	0.00697255	0.0170275	4	2	1
R1a1a1b1a2	S204	R1a	0.0216426	0.017	0.0110313	0.0229687	0	18	0
R1a1a1b1a2b	CTS1211	R1a	0.0149834	0.013	0.00776991	0.0182301	2	13	1
R1a1a1b1a2b3	V3092	R1a	0.0116602	0.009	0.0046395	0.0133605	1	11	1
R1a1a1b1a2b3a	CTS3402	R1a	0.0105497	0.008	0.0038868	0.0121132	1	10	1
R1b	CTS2134	R1b	0.0355161	0.048	0.03813	0.05787	0	38	0
R1b1	CTS3063	R1b	0.035	0.048	0.03813	0.05787	0	38	0
R1b1a	L388	R1b	0.0356149	0.048	0.03813	0.05787	0	38	0
R1b1a1	CTS3876	R1b	0.0355753	0.048	0.03813	0.05787	0	38	0
R1b1a1b	CTS2466	R1b	0.0355951	0.048	0.03813	0.05787	0	38	0
R1b1a1b1	L478	R1b	0.035	0.048	0.03813	0.05787	0	38	0
R1b1a1b1a	CTS8595	R1b	0.032493	0.046	0.0363277	0.0556723	0	35	0
R1b1a1b1a1	L52	R1b	0.032312	0.046	0.0363277	0.0556723	0	35	0
R1b1a1b1a1a	L151	R1b	0.0322043	0.046	0.0363277	0.0556723	2	35	1
R1b1a1b1a1a1	M405	R1b	0.0172127	0.024	0.0169334	0.0310666	1	18	1
R1b1a1b1a1a1c	S263	R1b	0.0138889	0.02	0.0135359	0.0264641	0	15	0
R1b1a1b1a1a1c2	S499	R1b	0.0127636	0.017	0.0110313	0.0229687	2	12	1

### Sheet: TableS4
Table S4: TMRCA estimates for selected N1a1 haplogroups calculated from the XDR.
Haplogroup	Mutation	derived mutations	TMRCA based on calibration point N1a1a1a1a9			TMRCA based on 268,5 years per mutation32
			estimate	CI lower	CI upper	estimate	CI lower	CI upper
N1a1a1a1a	F4155	21.2444	4995	4353	5700	5704.13	5232.51	6201.25
N1a1a1a1a1a	CTS2929	21.2444	4994.99	4352.99	5699.88	5704.13	5232.51	6201.25
N1a1a1a1a1a1a	CTS8428	13.0588	3070.39	2675.75	3503.68	3506.29	3216.39	3811.87
N1a1a1a1a1a2	CTS9976	18.1786	4274.15	3724.79	4877.31	4880.95	4477.38	5306.32
N1a1a1a1a2a1a1a	Z1926	13.7	3221.14	2807.13	3675.71	3678.45	3374.31	3999.03
N1a1a1a1a2a1a1a1a	CTS1950	7.46	1754	1528.55	2001.52	2003.01	1837.4	2177.57
N1a1a1a1a2a1a1a1b	Z4878	12.7	2986.02	2602.23	3407.41	3409.95	3128.01	3707.13

### Sheet: TableS5
Table S5: Geographical enrichment tests for haplogroup frequency out of all samples.
haplogroup	marker	major	OUT OF ALL SAMPLES
			scaled frequency	enrichment	highest region	max frequency	lowest region	min frequency	chisq	pval	pval unrelated	N haplogroup	N all samples	N haplogroup unrelated	N unrelated samples	enrichment magnitude
I	PF3677		0.254	1	Central Ostrobothnia	0.53	Southern Savonia	0.12	65.08	3.01862e-07	1.30995e-07	381	1802	348	1650	2.08661
I1	Z2736		0.247	1	Central Ostrobothnia	0.53	Kainuu	0.11	64.1	4.38019e-07	1.09634e-07	370	1802	337	1650	2.14575
I1a	M253	I1a	0.246	1	Central Ostrobothnia	0.53	Kainuu	0.11	63	6.6479e-07	1.45432e-07	367	1802	335	1650	2.15447
I1a1	CTS6364	I1a	0.208	1	Central Ostrobothnia	0.53	Kainuu	0.09	52.04	3.6875e-05	7.60413e-06	317	1802	289	1650	2.54808
I1a1b	CTS10028	I1a	0.193	1	Ostrobothnia	0.5	Kainuu	0.09	42.45	0.000956524	0.000145059	301	1802	276	1650	2.59067
I1a1b1a4	CTS6868	I1a	0.171	1	Ostrobothnia	0.5	Ceded Karelia	0.07	51.77	4.05123e-05	2.87915e-06	265	1802	240	1650	2.92398
I1a1b1a4a	Z74	I1a	0.171	1	Ostrobothnia	0.5	Ceded Karelia	0.07	51.89	3.88812e-05	2.2867e-06	263	1802	239	1650	2.92398
I1a1b1a4a1	CTS2208	I1a	0.17	1	Ostrobothnia	0.5	Ceded Karelia	0.07	52.45	3.1953e-05	1.87998e-06	259	1802	235	1650	2.94118
I1a1b1a4a1a	A7640	I1a	0.169	1	Ostrobothnia	0.5	Ceded Karelia	0.07	48.1	0.00014561	1.05098e-05	257	1802	233	1650	2.95858
I1a1b1a4a1a1	L258	I1a	0.168	1	Ostrobothnia	0.5	Kainuu	0.07	48.28	0.000136566	8.71273e-06	254	1802	230	1650	2.97619
I1a1b1a4a1a1b	CTS2242	I1a	0.06	1	Ostrobothnia	0.33	Central Finland	0	42.15	0.00105382	0.000295294	109	1802	94	1650	5.5
I1a1b1a4a1a1b1	Z133.1	I1a	0.046	1	South Ostrobothnia	0.21	Tavastia Proper	0	35.75	0.00758421	0.00438133	99	1802	86	1650	4.56522
I1a1b1a4a1a1b1a	Z2043	I1a	0.046	1	South Ostrobothnia	0.21	Tavastia Proper	0	35.75	0.00758421	0.00438133	99	1802	86	1650	4.56522
I1a1b1a4a1a1b1a4	Y10990	I1a	0.023	0	Northern Savonia	0.06	Southwest Finland	0	18.17	0.444326	0.607895	70	1802	60	1650	2.6087
I1a1b1a4a1a1b1a4b	Y8954	I1a	0.02	0	Northern Savonia	0.06	Southwest Finland	0	16.71	0.543392	0.660833	66	1802	56	1650	3
I1a1b1a4a1a1b1a4b1	Y15895	I1a	0.006	0	South Karelia	0.03	Southwest Finland	0	11.36	0.878316	0.903113	19	1802	16	1650	5
I1a1b1a4a1a1b1a4b3	Y20304	I1a	0.011	0	South Ostrobothnia	0.04	Southwest Finland	0	12.85	0.800227	0.779525	39	1802	34	1650	3.63636
I1a1b1a4a1a1g	Y15027	I1a	0.023	1	Central Ostrobothnia	0.27	Tavastia Proper	0	76.59	3.35688e-09	7.28473e-09	35	1802	34	1650	11.7391
I1a1b1a4a1a1g2	Y16350	I1a	0.011	1	Central Ostrobothnia	0.27	Southwest Finland	0	103.43	5.19724e-14	6.47625e-14	21	1802	20	1650	24.5455
I1a2	S244	I1a	0.033	1	Pirkanmaa	0.09	Southern Savonia	0	35.93	0.00720767	0.00173607	38	1802	34	1650	2.72727
I1a2a	S246	I1a	0.031	1	Southwest Finland	0.08	Southern Savonia	0	31.91	0.0225377	0.00663113	36	1802	32	1650	2.58065
I1a2a1	CTS8647	I1a	0.026	1	Southwest Finland	0.07	Southern Savonia	0	30.56	0.0323624	0.0114791	31	1802	28	1650	2.69231
I1a2a1a	Z62	I1a	0.026	1	Southwest Finland	0.07	Southern Savonia	0	30.56	0.0323624	0.0114791	31	1802	28	1650	2.69231
I1a2a1a1	S337	I1a	0.026	1	Southwest Finland	0.07	Southern Savonia	0	30.56	0.0323624	0.0114791	31	1802	28	1650	2.69231
N	F1715		0.644	1	Northern Savonia	0.79	Satakunta	0.43	66.81	1.55492e-07	1.0398e-07	1261	1802	1157	1650	1.22671
N1	F1840		0.644	1	Northern Savonia	0.79	Satakunta	0.43	66.81	1.55492e-07	1.0398e-07	1261	1802	1157	1650	1.22671
N1a	CTS4308		0.644	1	Northern Savonia	0.79	Satakunta	0.43	66.81	1.55492e-07	1.0398e-07	1261	1802	1157	1650	1.22671
N1a1	TAT	N1a1	0.643	1	Southern Savonia	0.78	Satakunta	0.43	65.03	3.07521e-07	2.23921e-07	1259	1802	1155	1650	1.21306
N1a1a	M178	N1a1	0.643	1	Southern Savonia	0.78	Satakunta	0.43	65.03	3.07521e-07	2.23921e-07	1259	1802	1155	1650	1.21306
N1a1a1	CTS6128	N1a1	0.643	1	Southern Savonia	0.78	Satakunta	0.43	65.03	3.07521e-07	2.23921e-07	1259	1802	1155	1650	1.21306
N1a1a1a	L708	N1a1	0.643	1	Southern Savonia	0.78	Satakunta	0.43	65.03	3.07521e-07	2.23921e-07	1259	1802	1155	1650	1.21306
N1a1a1a1	CTS9239	N1a1	0.643	1	Southern Savonia	0.78	Satakunta	0.43	65.03	3.07521e-07	2.23921e-07	1259	1802	1155	1650	1.21306
N1a1a1a1a	F4155	N1a1	0.643	1	Southern Savonia	0.78	Satakunta	0.43	65.03	3.07521e-07	2.23921e-07	1259	1802	1155	1650	1.21306
N1a1a1a1a1	CTS10760	N1a1	0.222	1	Tavastia Proper	0.38	Central Ostrobothnia	0.07	49.25	9.78216e-05	0.000160772	297	1802	277	1650	1.71171
N1a1a1a1a1a	CTS2929	N1a1	0.222	1	Tavastia Proper	0.38	Central Ostrobothnia	0.07	49.25	9.78216e-05	0.000160772	297	1802	277	1650	1.71171
N1a1a1a1a1a1	Z4908	N1a1	0.085	1	Tavastia Proper	0.19	Southern Savonia	0	81.27	5.12262e-10	1.05246e-08	77	1802	73	1650	2.23529
N1a1a1a1a1a1a	CTS8428	N1a1	0.085	1	Tavastia Proper	0.19	Southern Savonia	0	81.27	5.12262e-10	1.05246e-08	77	1802	73	1650	2.23529
N1a1a1a1a1a2	CTS9976	N1a1	0.137	0	Southwest Finland	0.23	Central Ostrobothnia	0	23.25	0.181304	0.232547	220	1802	204	1650	1.67883
N1a1a1a1a1a2a	Y5002	N1a1	0.119	0	Southwest Finland	0.23	Central Ostrobothnia	0	30.25	0.0350768	0.075687	179	1802	166	1650	1.93277
N1a1a1a1a1a2a1	FGC14168	N1a1	0.109	1	Southwest Finland	0.23	Central Ostrobothnia	0	35.71	0.00769491	0.0233806	162	1802	149	1650	2.11009
N1a1a1a1a1a2a1a	CTS2601	N1a1	0.082	0	Southwest Finland	0.2	Central Ostrobothnia	0	30.39	0.0338108	0.0931969	131	1802	121	1650	2.43902
N1a1a1a1a1a2a1a1	PH3744	N1a1	0.01	0	Kymenlaakso	0.04	Southwest Finland	0	22.9	0.194425	0.255255	22	1802	21	1650	4
N1a1a1a1a1a2a1a1a2	PH547	N1a1	0.009	0	Kymenlaakso	0.04	Southwest Finland	0	23.56	0.169959	0.235475	20	1802	19	1650	4.44444
N1a1a1a1a1a2a1a2	FGC14180	N1a1	0.056	1	Southwest Finland	0.18	Tavastia Proper	0	46.1	0.000286992	0.00122411	81	1802	73	1650	3.21429
N1a1a1a1a1a2a1a2i	Y16503	N1a1	0.014	0	Ostrobothnia	0.17	Southern Savonia	0	26.01	0.0995718	0.0869472	31	1802	26	1650	12.1429
N1a1a1a1a1a2a1a2i1	Y21735	N1a1	0.013	0	Ostrobothnia	0.17	Southwest Finland	0	26.1	0.0974487	0.138333	29	1802	25	1650	13.0769
N1a1a1a1a1a2a1b	Y7300	N1a1	0.024	0	Satakunta	0.1	Northern Savonia	0	28.44	0.0556314	0.0365207	31	1802	28	1650	4.16667
N1a1a1a1a1a2a1b2	Y15814	N1a1	0.02	1	Satakunta	0.1	Southern Savonia	0	30.25	0.0350548	0.015366	23	1802	20	1650	5
N1a1a1a1a1a2b	Y5445	N1a1	0.017	1	Kymenlaakso	0.08	Southwest Finland	0	31.79	0.0232662	0.0357239	41	1802	38	1650	4.70588
N1a1a1a1a2	CTS10082	N1a1	0.422	1	Northern Savonia	0.69	Southwest Finland	0.19	122.13	1.6647e-17	1.03074e-16	962	1802	878	1650	1.63507
N1a1a1a1a2a	CTS9925	N1a1	0.422	1	Northern Savonia	0.69	Southwest Finland	0.19	122.13	1.6647e-17	1.03074e-16	962	1802	878	1650	1.63507
N1a1a1a1a2a1	CTS2733	N1a1	0.422	1	Northern Savonia	0.69	Southwest Finland	0.19	122.13	1.6647e-17	1.03074e-16	962	1802	878	1650	1.63507
N1a1a1a1a2a1a	CTS10035	N1a1	0.419	1	Northern Savonia	0.69	Southwest Finland	0.16	127.2	1.81329e-18	1.18944e-17	958	1802	874	1650	1.64678
N1a1a1a1a2a1a1	Z1926	N1a1	0.415	1	Northern Savonia	0.69	Southwest Finland	0.16	130.4	4.4525e-19	4.94994e-18	943	1802	864	1650	1.66265
N1a1a1a1a2a1a1a1a	CTS1950	N1a1	0.211	1	Kymenlaakso	0.36	Southwest Finland	0.07	39.67	0.00231339	0.00164258	446	1802	417	1650	1.70616
N1a1a1a1a2a1a1a1a1	Z1941	N1a1	0.14	1	Kymenlaakso	0.32	Southwest Finland	0.03	30.14	0.0360911	0.0428032	258	1802	245	1650	2.28571
N1a1a1a1a2a1a1a1a1a	CTS3595	N1a1	0.122	1	Kymenlaakso	0.32	Southwest Finland	0.01	36.66	0.00580281	0.0111876	203	1802	191	1650	2.62295
N1a1a1a1a2a1a1a1a1a1a1	CTS4303	N1a1	0.057	0	South Karelia	0.13	Southwest Finland	0	18.86	0.400667	0.511606	118	1802	110	1650	2.2807
N1a1a1a1a2a1a1a1a1a1a1a	Z19830	N1a1	0.027	0	South Karelia	0.1	Southwest Finland	0	19.87	0.339934	0.648521	52	1802	47	1650	3.7037
N1a1a1a1a2a1a1a1a1a1a1d	CTS9460	N1a1	0.009	1	Lapland	0.06	Uusimaa	0	41.63	0.0012443	0.000672472	30	1802	29	1650	6.66667
N1a1a1a1a2a1a1a1a1a1a2	CTS8319	N1a1	0.016	0	Paijat-Hame	0.07	Southwest Finland	0	24.29	0.145817	0.153626	21	1802	20	1650	4.375
N1a1a1a1a2a1a1a1a1b	Z35290	N1a1	0.018	0	North Karelia	0.05	Tavastia Proper	0	16.97	0.525323	0.503506	55	1802	54	1650	2.77778
N1a1a1a1a2a1a1a1a2	Z19833	N1a1	0.071	1	Northern Savonia	0.17	Pirkanmaa	0.02	39.81	0.0022186	0.000936956	188	1802	170	1650	2.39437
N1a1a1a1a2a1a1a1a2b	Y7518.2	N1a1	0.016	0	Central Ostrobothnia	0.07	Tavastia Proper	0	19.41	0.367272	0.303876	23	1802	22	1650	4.375
N1a1a1a1a2a1a1a1a2d	Y11631	N1a1	0.012	0	Northern Savonia	0.03	Southern Savonia	0	7.96	0.979243	0.988326	34	1802	30	1650	2.5
N1a1a1a1a2a1a1a1b	Z4878	N1a1	0.166	1	Kainuu	0.42	Ostrobothnia	0	81.34	4.98699e-10	9.84724e-10	427	1802	388	1650	2.53012
N1a1a1a1a2a1a1a1b1	CTS3223	N1a1	0.145	1	Kainuu	0.41	Ostrobothnia	0	82.75	2.81852e-10	7.86977e-10	383	1802	351	1650	2.82759
N1a1a1a1a2a1a1a1b1a	Z5892^	N1a1	0.044	1	Kainuu	0.14	Southwest Finland	0	32.72	0.0180423	0.0143016	123	1802	110	1650	3.18182
N1a1a1a1a2a1a1a1b1a1	Y4374	N1a1	0.021	0	Northern Savonia	0.08	Southwest Finland	0	26.04	0.0989547	0.127795	68	1802	61	1650	3.80952
N1a1a1a1a2a1a1a1b1b	Z5894	N1a1	0.087	1	Kainuu	0.26	Central Ostrobothnia	0	49.59	8.71855e-05	8.2834e-05	212	1802	198	1650	2.98851
N1a1a1a1a2a1a1a1b1b1	Z5893^	N1a1	0.064	1	Kainuu	0.21	Central Ostrobothnia	0	45.69	0.000329196	0.000292548	168	1802	159	1650	3.28125
N1a1a1a1a2a1a1a1b1b1a	YP1142^	N1a1	0.019	1	Kainuu	0.11	South Ostrobothnia	0	41.12	0.0014644	0.00236051	49	1802	44	1650	5.78947
N1a1a1a1a2a1a1a1b1b1a1a	Z34986	N1a1	0.007	1	Kainuu	0.07	Uusimaa	0	40.92	0.00156343	0.0120009	22	1802	20	1650	10
N1a1a1a1a2a1a1a1b1b1b	CTS4642	N1a1	0.012	0	Central Finland	0.04	Southwest Finland	0	14.93	0.666657	0.741119	34	1802	33	1650	3.33333
N1a1a1a1a2a1a1a1b1b1f	Y17798	N1a1	0.008	0	North Karelia	0.05	Uusimaa	0	22.26	0.220687	0.123324	44	1802	41	1650	6.25
N1a1a1a1a2a1a1a1b1b1f2	Y17799	N1a1	0.007	0	Northern Savonia	0.04	Uusimaa	0	21.98	0.23307	0.0985865	38	1802	36	1650	5.71429
N1a1a1a1a2a1a1a1b1b1f2b	Y24498	N1a1	0.004	0	Northern Savonia	0.03	Uusimaa	0	24.64	0.135177	0.0359158	22	1802	20	1650	7.5
N1a1a1a1a2a1a1a1b1b2	Y15616	N1a1	0.01	0	Kainuu	0.05	Southern Savonia	0	20.88	0.285522	0.374864	33	1802	29	1650	5
N1a1a1a1a2a1a1a1b1e	Y19097	N1a1	0.009	0	North Karelia	0.04	Southwest Finland	0	23.09	0.187006	0.239878	38	1802	34	1650	4.44444
N1a1a1a1a2a1a1a1b1e1	Y22354	N1a1	0.005	0	North Karelia	0.04	Uusimaa	0	25.4	0.114396	0.186156	32	1802	28	1650	8
N1a1a1a1a2a1a1a2	Y22110	N1a1	0.025	1	Paijat-Hame	0.13	Southwest Finland	0	60.49	1.70534e-06	2.64464e-07	19	1802	16	1650	5.2
R	M651		0.092	1	Satakunta	0.24	Central Ostrobothnia	0	50.54	6.2534e-05	0.000186111	147	1802	133	1650	2.6087
R1	F245		0.092	1	Satakunta	0.24	Central Ostrobothnia	0	50.54	6.2534e-05	0.000186111	147	1802	133	1650	2.6087
R1a	L62	R1a	0.043	1	Ceded Karelia	0.15	Central Ostrobothnia	0	41.62	0.00124969	0.000713818	83	1802	76	1650	3.48837
R1a1	L122	R1a	0.043	1	Ceded Karelia	0.15	Central Ostrobothnia	0	41.62	0.00124969	0.000713818	83	1802	76	1650	3.48837
R1a1a	M198	R1a	0.043	1	Ceded Karelia	0.15	Central Ostrobothnia	0	41.62	0.00124969	0.000713818	83	1802	76	1650	3.48837
R1a1a1	Page7	R1a	0.043	1	Ceded Karelia	0.15	Central Ostrobothnia	0	41.62	0.00124969	0.000713818	83	1802	76	1650	3.48837
R1a1a1b	PF6158	R1a	0.043	1	Ceded Karelia	0.15	Central Ostrobothnia	0	41.62	0.00124969	0.000713818	83	1802	76	1650	3.48837
R1a1a1b1	PF6217	R1a	0.041	1	Ceded Karelia	0.14	Central Ostrobothnia	0	36.58	0.00593421	0.00395767	81	1802	74	1650	3.41463
R1a1a1b1a	S198	R1a	0.041	1	Ceded Karelia	0.14	Central Ostrobothnia	0	36.58	0.00593421	0.00395767	81	1802	74	1650	3.41463
R1a1a1b1a1	PF7525	R1a	0.015	0	South Karelia	0.06	Tavastia Proper	0	22.86	0.195901	0.204836	26	1802	26	1650	4
R1a1a1b1a1a	PF6202	R1a	0.015	0	South Karelia	0.06	Tavastia Proper	0	22.86	0.195901	0.204836	26	1802	26	1650	4
R1a1a1b1a1a1	AM1871	R1a	0.015	0	South Karelia	0.06	Tavastia Proper	0	22.86	0.195901	0.204836	26	1802	26	1650	4
R1a1a1b1a1a1c	AMM258	R1a	0.012	0	South Karelia	0.06	Northern Savonia	0	25.51	0.11153	0.117697	24	1802	24	1650	5
R1a1a1b1a1a1c1	L1029	R1a	0.012	0	South Karelia	0.06	Northern Savonia	0	25.51	0.11153	0.117697	24	1802	24	1650	5
R1a1a1b1a2	S204	R1a	0.017	1	Ceded Karelia	0.09	Central Finland	0	32.26	0.0204765	0.0112925	39	1802	33	1650	5.29412
R1a1a1b1a2b	CTS1211	R1a	0.013	0	Satakunta	0.05	Tavastia Proper	0	14.09	0.723101	0.833955	27	1802	24	1650	3.84615
R1a1a1b1a2b3	V3092	R1a	0.009	0	Satakunta	0.05	Uusimaa	0	11.15	0.887741	0.937522	21	1802	18	1650	5.55556
R1a1a1b1a2b3a	CTS3402	R1a	0.008	0	Satakunta	0.05	Uusimaa	0	12.55	0.817801	0.890336	20	1802	17	1650	6.25
R1b	CTS2134	R1b	0.048	0	Satakunta	0.14	Central Ostrobothnia	0	32.97	0.0168176	0.220269	64	1802	57	1650	2.91667
R1b1	CTS3063	R1b	0.048	0	Satakunta	0.14	Central Ostrobothnia	0	32.97	0.0168176	0.220269	64	1802	57	1650	2.91667
R1b1a	L388	R1b	0.048	0	Satakunta	0.14	Central Ostrobothnia	0	32.97	0.0168176	0.220269	64	1802	57	1650	2.91667
R1b1a1	CTS3876	R1b	0.048	0	Satakunta	0.14	Central Ostrobothnia	0	32.97	0.0168176	0.220269	64	1802	57	1650	2.91667
R1b1a1b	CTS2466	R1b	0.048	0	Satakunta	0.14	Central Ostrobothnia	0	32.97	0.0168176	0.220269	64	1802	57	1650	2.91667
R1b1a1b1	L478	R1b	0.048	0	Satakunta	0.14	Central Ostrobothnia	0	32.97	0.0168176	0.220269	64	1802	57	1650	2.91667
R1b1a1b1a	CTS8595	R1b	0.046	0	Satakunta	0.14	Tavastia Proper	0	35.96	0.00713812	0.175172	58	1802	51	1650	3.04348
R1b1a1b1a1	L52	R1b	0.046	0	Satakunta	0.14	Tavastia Proper	0	35.96	0.00713812	0.175172	58	1802	51	1650	3.04348
R1b1a1b1a1a	L151	R1b	0.046	0	Satakunta	0.14	Tavastia Proper	0	35.96	0.00713812	0.175172	58	1802	51	1650	3.04348
R1b1a1b1a1a1	M405	R1b	0.024	0	Paijat-Hame	0.07	Southern Savonia	0	22.56	0.208095	0.430704	32	1802	27	1650	2.91667
R1b1a1b1a1a1c	S263	R1b	0.02	0	Paijat-Hame	0.07	Southern Savonia	0	24.76	0.131743	0.21333	27	1802	23	1650	3.5
R1b1a1b1a1a1c2	S499	R1b	0.017	0	Paijat-Hame	0.07	Southern Savonia	0	22.85	0.196339	0.22673	23	1802	20	1650	4.11765

### Sheet: TableS6
Table S6: Geographical enrichment tests for haplogroup frequency out of major haplogroup (I1a, N1a1, R1a, and R1b).
haplogroup	marker	major	OUT OF MAJOR HAPLOGROUP
			scaled frequency	enrichment	highest region	max frequency	lowest region	min frequency	chisq	pval	pval unrelated	N haplogroup	N major	N haplogroup unrelated	N major unrelated	enrichment magnitude
I1a1	CTS6364	I1a	0.848	0	Tavastia Proper	1	Pirkanmaa	0.69	12.72	0.807712	0.640425	317	367	289	335	1.17925
I1a1b	CTS10028	I1a	0.797	0	Tavastia Proper	1	Southwest Finland	0.59	20.88	0.285541	0.279632	301	367	276	335	1.25471
I1a1b1a4	CTS6868	I1a	0.703	0	Tavastia Proper	1	Pirkanmaa	0.46	16.39	0.565215	0.478626	265	367	240	335	1.42248
I1a1b1a4a	Z74	I1a	0.701	0	Tavastia Proper	1	Pirkanmaa	0.46	15.73	0.611233	0.489648	263	367	239	335	1.42653
I1a1b1a4a1	CTS2208	I1a	0.698	0	Tavastia Proper	1	Pirkanmaa	0.46	14.96	0.664982	0.563687	259	367	235	335	1.43266
I1a1b1a4a1a	A7640	I1a	0.687	0	Tavastia Proper	1	Pirkanmaa	0.46	14.6	0.689205	0.57228	257	367	233	335	1.4556
I1a1b1a4a1a1	L258	I1a	0.681	0	Tavastia Proper	1	Pirkanmaa	0.46	15.87	0.60131	0.46561	254	367	230	335	1.46843
I1a1b1a4a1a1b	CTS2242	I1a	0.254	1	Ostrobothnia	0.67	Central Finland	0	41.79	0.00118284	0.00253688	109	367	94	335	2.6378
I1a1b1a4a1a1b1	Z133.1	I1a	0.194	1	South Ostrobothnia	0.56	Tavastia Proper	0	43.3	0.000725147	0.00152082	99	367	86	335	2.8866
I1a1b1a4a1a1b1a	Z2043	I1a	0.194	1	South Ostrobothnia	0.56	Tavastia Proper	0	43.3	0.000725147	0.00152082	99	367	86	335	2.8866
I1a1b1a4a1a1b1a4	Y10990	I1a	0.113	1	Ceded Karelia	0.42	Southwest Finland	0	44.15	0.000549808	0.00151476	70	367	60	335	3.71681
I1a1b1a4a1a1b1a4b	Y8954	I1a	0.101	1	Ceded Karelia	0.42	Southwest Finland	0	41.96	0.00111909	0.0032006	66	367	56	335	4.15842
I1a1b1a4a1a1b1a4b1	Y15895	I1a	0.036	0	South Karelia	0.25	Southwest Finland	0	20.95	0.282041	0.299075	19	367	16	335	6.94444
I1a1b1a4a1a1b1a4b3	Y20304	I1a	0.055	0	Kainuu	0.36	Southwest Finland	0	24.9	0.127797	0.173895	39	367	34	335	6.54545
I1a1b1a4a1a1g	Y15027	I1a	0.093	1	Central Ostrobothnia	0.5	Tavastia Proper	0	38.24	0.00360287	0.0142527	35	367	34	335	5.37634
I1a1b1a4a1a1g2	Y16350	I1a	0.04	1	Central Ostrobothnia	0.5	Southwest Finland	0	47.97	0.000152021	0.000661394	21	367	20	335	12.5
I1a2	S244	I1a	0.117	0	Pirkanmaa	0.31	Southern Savonia	0	19.11	0.385125	0.173534	38	367	34	335	2.64957
I1a2a	S246	I1a	0.109	0	Pirkanmaa	0.23	Southern Savonia	0	16.36	0.567686	0.324555	36	367	32	335	2.11009
I1a2a1	CTS8647	I1a	0.096	0	Pirkanmaa	0.23	Southern Savonia	0	13.69	0.749078	0.531627	31	367	28	335	2.39583
I1a2a1a	Z62	I1a	0.096	0	Pirkanmaa	0.23	Southern Savonia	0	13.69	0.749078	0.531627	31	367	28	335	2.39583
I1a2a1a1	S337	I1a	0.096	0	Pirkanmaa	0.23	Southern Savonia	0	13.69	0.749078	0.531627	31	367	28	335	2.39583
N1a1a	M178	N1a1	1	0	NA	1	NA	1	NA	NA	NA	NA	NA	NA	NA	NA
N1a1a1	CTS6128	N1a1	1	0	NA	1	NA	1	NA	NA	NA	NA	NA	NA	NA	NA
N1a1a1a	L708	N1a1	1	0	NA	1	NA	1	NA	NA	NA	NA	NA	NA	NA	NA
N1a1a1a1	CTS9239	N1a1	1	0	NA	1	NA	1	NA	NA	NA	NA	NA	NA	NA	NA
N1a1a1a1a	F4155	N1a1	1	0	NA	1	NA	1	NA	NA	NA	NA	NA	NA	NA	NA
N1a1a1a1a1	CTS10760	N1a1	0.355	1	Southwest Finland	0.64	Northern Savonia	0.13	87.63	3.83317e-11	3.57239e-10	297	1259	277	1155	1.80282
N1a1a1a1a1a	CTS2929	N1a1	0.355	1	Southwest Finland	0.64	Northern Savonia	0.13	87.63	3.83317e-11	3.57239e-10	297	1259	277	1155	1.80282
N1a1a1a1a1a1	Z4908	N1a1	0.136	1	Tavastia Proper	0.3	Southern Savonia	0	97.84	5.49607e-13	3.46881e-11	77	1259	73	1155	2.20588
N1a1a1a1a1a1a	CTS8428	N1a1	0.136	1	Tavastia Proper	0.3	Southern Savonia	0	97.84	5.49607e-13	3.46881e-11	77	1259	73	1155	2.20588
N1a1a1a1a1a2	CTS9976	N1a1	0.22	1	Southwest Finland	0.44	Central Ostrobothnia	0	42.39	0.000976467	0.00269141	220	1259	204	1155	2
N1a1a1a1a1a2a	Y5002	N1a1	0.194	1	Southwest Finland	0.44	Central Ostrobothnia	0	55.9	9.24493e-06	6.63213e-05	179	1259	166	1155	2.26804
N1a1a1a1a1a2a1	FGC14168	N1a1	0.179	1	Southwest Finland	0.44	Central Ostrobothnia	0	63.81	4.89547e-07	5.45061e-06	162	1259	149	1155	2.4581
N1a1a1a1a1a2a1a	CTS2601	N1a1	0.138	1	Southwest Finland	0.38	Central Ostrobothnia	0	51.97	3.77608e-05	0.000333284	131	1259	121	1155	2.75362
N1a1a1a1a1a2a1a1	PH3744	N1a1	0.014	0	Kymenlaakso	0.06	Southwest Finland	0	22.07	0.22874	0.296223	22	1259	21	1155	4.28571
N1a1a1a1a1a2a1a1a2	PH547	N1a1	0.012	0	Kymenlaakso	0.06	Southwest Finland	0	23.24	0.181591	0.248641	20	1259	19	1155	5
N1a1a1a1a1a2a1a2	FGC14180	N1a1	0.092	1	Southwest Finland	0.33	Tavastia Proper	0	68.15	9.25902e-08	1.4926e-06	81	1259	73	1155	3.58696
N1a1a1a1a1a2a1a2i	Y16503	N1a1	0.026	1	Ostrobothnia	0.33	Southern Savonia	0	31.76	0.0234611	0.0207805	31	1259	26	1155	12.6923
N1a1a1a1a1a2a1a2i1	Y21735	N1a1	0.023	1	Ostrobothnia	0.33	Southwest Finland	0	31.58	0.0246382	0.0376852	29	1259	25	1155	14.3478
N1a1a1a1a1a2a1b	Y7300	N1a1	0.04	1	Satakunta	0.22	Northern Savonia	0	39.68	0.00230541	0.00197739	31	1259	28	1155	5.5
N1a1a1a1a1a2a1b2	Y15814	N1a1	0.032	1	Satakunta	0.22	Southern Savonia	0	43.28	0.000730961	0.000416468	23	1259	20	1155	6.875
N1a1a1a1a1a2b	Y5445	N1a1	0.026	0	Kymenlaakso	0.12	Southwest Finland	0	27.66	0.0674479	0.0957957	41	1259	38	1155	4.61538
N1a1a1a1a2	CTS10082	N1a1	0.645	1	Northern Savonia	0.87	Southwest Finland	0.36	87.63	3.83317e-11	3.57239e-10	962	1259	878	1155	1.34884
N1a1a1a1a2a	CTS9925	N1a1	0.645	1	Northern Savonia	0.87	Southwest Finland	0.36	87.63	3.83317e-11	3.57239e-10	962	1259	878	1155	1.34884
N1a1a1a1a2a1	CTS2733	N1a1	0.645	1	Northern Savonia	0.87	Southwest Finland	0.36	87.63	3.83317e-11	3.57239e-10	962	1259	878	1155	1.34884
N1a1a1a1a2a1a	CTS10035	N1a1	0.641	1	Northern Savonia	0.87	Southwest Finland	0.31	95.7	1.34775e-12	1.52345e-11	958	1259	874	1155	1.35725
N1a1a1a1a2a1a1	Z1926	N1a1	0.634	1	Northern Savonia	0.87	Southwest Finland	0.31	92.8	4.52329e-12	4.85692e-11	943	1259	864	1155	1.37224
N1a1a1a1a2a1a1a1a	CTS1950	N1a1	0.354	0	Kymenlaakso	0.53	Southwest Finland	0.13	23.29	0.179816	0.0994265	446	1259	417	1155	1.89266
N1a1a1a1a2a1a1a1a1	Z1941	N1a1	0.215	1	Kymenlaakso	0.47	Southwest Finland	0.05	29.03	0.0480391	0.0332466	258	1259	245	1155	2.18605
N1a1a1a1a2a1a1a1a1a	CTS3595	N1a1	0.19	1	Kymenlaakso	0.47	Southwest Finland	0.03	37.25	0.0048544	0.00606481	203	1259	191	1155	2.47368
N1a1a1a1a2a1a1a1a1a1a1	CTS4303	N1a1	0.085	0	South Karelia	0.17	Southwest Finland	0	15.82	0.604954	0.567894	118	1259	110	1155	2
N1a1a1a1a2a1a1a1a1a1a1a	Z19830	N1a1	0.039	0	South Karelia	0.13	Southwest Finland	0	16.95	0.526601	0.806405	52	1259	47	1155	3.33333
N1a1a1a1a2a1a1a1a1a1a1d	CTS9460	N1a1	0.013	1	Lapland	0.1	Uusimaa	0	44.2	0.000540161	0.000108728	30	1259	29	1155	7.69231
N1a1a1a1a2a1a1a1a1a1a2	CTS8319	N1a1	0.025	0	Satakunta	0.11	Southwest Finland	0	25.54	0.110763	0.129336	21	1259	20	1155	4.4
N1a1a1a1a2a1a1a1a1b	Z35290	N1a1	0.026	0	Ceded Karelia	0.08	Tavastia Proper	0	16.1	0.585486	0.55119	55	1259	54	1155	3.07692
N1a1a1a1a2a1a1a1a2	Z19833	N1a1	0.11	0	Ostrobothnia	0.33	Pirkanmaa	0.03	26.68	0.0852323	0.0508031	188	1259	170	1155	3
N1a1a1a1a2a1a1a1a2b	Y7518.2	N1a1	0.025	0	Central Ostrobothnia	0.14	Tavastia Proper	0	21.22	0.268494	0.179891	23	1259	22	1155	5.6
N1a1a1a1a2a1a1a1a2d	Y11631	N1a1	0.017	0	South Ostrobothnia	0.04	Southern Savonia	0	7.62	0.983755	0.989854	34	1259	30	1155	2.35294
N1a1a1a1a2a1a1a1b	Z4878	N1a1	0.252	1	Kainuu	0.55	Ostrobothnia	0	56.48	7.47587e-06	7.87354e-06	427	1259	388	1155	2.18254
N1a1a1a1a2a1a1a1b1	CTS3223	N1a1	0.214	1	Kainuu	0.53	Ostrobothnia	0	55.41	1.10501e-05	1.82074e-05	383	1259	351	1155	2.47664
N1a1a1a1a2a1a1a1b1a	Z5892^	N1a1	0.068	0	Central Ostrobothnia	0.29	Southwest Finland	0	26.74	0.0840702	0.0517754	123	1259	110	1155	4.26471
N1a1a1a1a2a1a1a1b1a1	Y4374	N1a1	0.031	0	Central Ostrobothnia	0.14	Southwest Finland	0	20.66	0.297024	0.335343	68	1259	61	1155	4.51613
N1a1a1a1a2a1a1a1b1b	Z5894	N1a1	0.128	1	Kainuu	0.33	Central Ostrobothnia	0	34.56	0.0107375	0.010719	212	1259	198	1155	2.57812
N1a1a1a1a2a1a1a1b1b1	Z5893^	N1a1	0.095	1	Kainuu	0.27	Central Ostrobothnia	0	33.59	0.0141281	0.0147983	168	1259	159	1155	2.84211
N1a1a1a1a2a1a1a1b1b1a	YP1142^	N1a1	0.029	1	Kainuu	0.15	South Ostrobothnia	0	36.4	0.00626557	0.0101062	49	1259	44	1155	5.17241
N1a1a1a1a2a1a1a1b1b1a1a	Z34986	N1a1	0.009	1	Kainuu	0.09	Uusimaa	0	36.35	0.00636	0.040199	22	1259	20	1155	10
N1a1a1a1a2a1a1a1b1b1b	CTS4642	N1a1	0.019	0	South Ostrobothnia	0.08	Southwest Finland	0	13.18	0.780773	0.834929	34	1259	33	1155	4.21053
N1a1a1a1a2a1a1a1b1b1f	Y17798	N1a1	0.012	0	North Karelia	0.06	Uusimaa	0	16.9	0.530218	0.386566	44	1259	41	1155	5
N1a1a1a1a2a1a1a1b1b1f2	Y17799	N1a1	0.011	0	Northern Savonia	0.05	Uusimaa	0	16.96	0.526114	0.333969	38	1259	36	1155	4.54545
N1a1a1a1a2a1a1a1b1b1f2b	Y24498	N1a1	0.006	0	Northern Savonia	0.04	Uusimaa	0	20.06	0.329563	0.140954	22	1259	20	1155	6.66667
N1a1a1a1a2a1a1a1b1b2	Y15616	N1a1	0.014	0	Kainuu	0.07	Southern Savonia	0	17.52	0.487439	0.575429	33	1259	29	1155	5
N1a1a1a1a2a1a1a1b1e	Y19097	N1a1	0.011	0	North Karelia	0.06	Southwest Finland	0	18.33	0.433816	0.506669	38	1259	34	1155	5.45455
N1a1a1a1a2a1a1a1b1e1	Y22354	N1a1	0.007	0	North Karelia	0.05	Uusimaa	0	20.59	0.300737	0.430882	32	1259	28	1155	7.14286
N1a1a1a1a2a1a1a2	Y22110	N1a1	0.037	1	Paijat-Hame	0.18	Southwest Finland	0	64.3	4.06417e-07	8.33662e-08	19	1259	16	1155	4.86486
R1a1	L122	R1a	1	0	NA	1	NA	1	NA	NA	NA	NA	NA	NA	NA	NA
R1a1a	M198	R1a	1	0	NA	1	NA	1	NA	NA	NA	NA	NA	NA	NA	NA
R1a1a1	Page7	R1a	1	0	NA	1	NA	1	NA	NA	NA	NA	NA	NA	NA	NA
R1a1a1b	PF6158	R1a	1	0	NA	1	NA	1	NA	NA	NA	NA	NA	NA	NA	NA
R1a1a1b1	PF6217	R1a	0.981	0	Uusimaa	1	Satakunta	0.5	21.71	0.115514	0.175855	81	83	74	76	1.01937
R1a1a1b1a	S198	R1a	0.981	0	Uusimaa	1	Satakunta	0.5	21.71	0.115514	0.175855	81	83	74	76	1.01937
R1a1a1b1a1	PF7525	R1a	0.385	0	Central Finland	1	Tavastia Proper	0	15.44	0.420193	0.425629	26	83	26	76	2.5974
R1a1a1b1a1a	PF6202	R1a	0.385	0	Central Finland	1	Tavastia Proper	0	15.44	0.420193	0.425629	26	83	26	76	2.5974
R1a1a1b1a1a1	AM1871	R1a	0.385	0	Central Finland	1	Tavastia Proper	0	15.44	0.420193	0.425629	26	83	26	76	2.5974
R1a1a1b1a1a1c	AMM258	R1a	0.327	0	Central Finland	1	Tavastia Proper	0	16.14	0.372622	0.34962	24	83	24	76	3.0581
R1a1a1b1a1a1c1	L1029	R1a	0.327	0	Central Finland	1	Tavastia Proper	0	16.14	0.372622	0.34962	24	83	24	76	3.0581
R1a1a1b1a2	S204	R1a	0.349	0	Tavastia Proper	1	Central Finland	0	13.22	0.585261	0.766824	39	83	33	76	2.86533
R1a1a1b1a2b	CTS1211	R1a	0.267	0	Southern Savonia	0.5	Tavastia Proper	0	5.73	0.983982	0.901419	27	83	24	76	1.87266
R1a1a1b1a2b3	V3092	R1a	0.19	0	Satakunta	0.5	Uusimaa	0	8.43	0.905223	0.697369	21	83	18	76	2.63158
R1a1a1b1a2b3a	CTS3402	R1a	0.161	0	Satakunta	0.5	Uusimaa	0	9.59	0.844525	0.604662	20	83	17	76	3.10559
R1b1	CTS3063	R1b	1	0	NA	1	NA	1	NA	NA	NA	NA	NA	NA	NA	NA
R1b1a	L388	R1b	1	0	NA	1	NA	1	NA	NA	NA	NA	NA	NA	NA	NA
R1b1a1	CTS3876	R1b	1	0	NA	1	NA	1	NA	NA	NA	NA	NA	NA	NA	NA
R1b1a1b	CTS2466	R1b	1	0	NA	1	NA	1	NA	NA	NA	NA	NA	NA	NA	NA
R1b1a1b1	L478	R1b	1	0	NA	1	NA	1	NA	NA	NA	NA	NA	NA	NA	NA
R1b1a1b1a	CTS8595	R1b	0.934	1	Uusimaa	1	Tavastia Proper	0	31.24	0.0125379	0.0350423	58	64	51	57	1.07066
R1b1a1b1a1	L52	R1b	0.934	1	Uusimaa	1	Tavastia Proper	0	31.24	0.0125379	0.0350423	58	64	51	57	1.07066
R1b1a1b1a1a	L151	R1b	0.934	1	Uusimaa	1	Tavastia Proper	0	31.24	0.0125379	0.0350423	58	64	51	57	1.07066
R1b1a1b1a1a1	M405	R1b	0.418	0	Central Finland	1	Southern Savonia	0	14.6	0.554107	0.56449	32	64	27	57	2.39234
R1b1a1b1a1a1c	S263	R1b	0.355	0	Central Finland	1	Southern Savonia	0	14.59	0.554566	0.481015	27	64	23	57	2.8169
R1b1a1b1a1a1c2	S499	R1b	0.283	0	Central Finland	1	Southern Savonia	0	14.92	0.530689	0.437938	23	64	20	57	3.53357
